# A keeper of many crypts: the parasitoid *Euderus set* manipulates the behavior of a taxonomically diverse array of oak gall wasp species

**DOI:** 10.1101/516104

**Authors:** Anna K. G. Ward, Omar S. Khodor, Scott P. Egan, Kelly L. Weinersmith, Andrew A. Forbes

## Abstract

Parasites of animals and plants can encounter trade-offs between their specificity to any single host and their fitness on alternative hosts. For parasites that manipulate their host’s behavior, the complexity of that manipulation may further limit the parasite’s host range. The recently described crypt-keeper wasp, *Euderus set*, changes the behavior of the gall wasp *Bassettia pallida* such that *B. pallida* chews an incomplete exit hole in the side of its larval chamber and “plugs” that hole with its head. *E. set* benefits from this head plug, as it facilitates the escape of the parasitoid from the crypt after it completes development. Here, we ask whether this behavioral manipulator is limited to *Bassettia* hosts. We find that *E. set* attacks and manipulates the behavior of at least six additional gall wasp species, and that these hosts are taxonomically diverse. Interestingly, each of *E. set*’s hosts has converged upon similarities in their extended phenotypes: the galls they induce on oaks share characters that may make them vulnerable to attack by *E. set*. Behavioral manipulation in this parasitoid system may be less important to its host range than other dimensions of the host-parasitoid interaction, like the host’s physical defenses.
