## Supplemental Table 1 for "A keeper of many crypts: the parasitoid *Euderus set* manipulates the behavior of a taxonomically diverse array of oak gall wasp species"

### Sheet: Sheet1
Supplementary Table 1. North American oak gall wasp collections made in the course of this study. Where the galler generation is known (sexual / asexual), this has been indicated.
Galler species	Generation	Total galls collected*	States	Tree hosts	Euderus (Y/N)
Acraspis erinacei	asexual	>479	IA, KY, TN, IL, MO,	Quercus alba; Quercus muehlenbergii	No
Acraspis erinacei	sexual	40	IA	Quercus alba	No
Acraspis hirta	asexual	8	TN, PA	Quercus montana	No
Acraspis macrocarpae	asexual	>360	IA, KY, IL, KS	Quercus macrocarpa	No
Acraspis pezomachoides	asexual	>121	IA, MO, KY, TN, PA, OH, IL, NC	Quercus alba	No
Acraspis prinoides	asexual	19	IL, KY, TN, KS	Quercus muehlenbergii, Quercus prinoides	No
Acraspis villosa	asexual	88	IA, IL, KY, KS	Quercus macrocarpa	No
Adleria weldi	most likely asexual	>129	IA, IL, OH,	Quercus alba	No
Amphibolips confluenta	most likely sexual	35	IA	Quercus falcata, Quercus velutina	No
Amphibolips cookii	asexual	36	IL, PA	Quercus rubra	No
Amphibolips globus		5	IA, OH, MI, TN	Quercus palustris, Quercus rubra	No
Amphibolips nubilipennis	sexual	29	IA, MO, TX	Quercus falcata, Quercus imbricaria, Quercus marilandica, Quercus rubra, Quercus velutina	No
Amphibolips quercusinanis	sexual	58	IA	Quercus rubra, Quercus velutina	No
Amphibolips quercusjuglans	most likely asexual	72	OH, PA, TN	Quercus palustris, Quercus rubra, Quercus velutina	No
Andricus aciculatus	most likely asexual	>5	TX	Quercus stellata	No
Andricus biconicus	most likely asexual	>1101	MO, KY	Quercus stellata	No
Andricus capillatus	most likely asexual	>149	IA, IL, KY, TN	Quercus alba, Quercus montana	No
Andricus chinquapin	sexual	386	IA	Quercus alba, Quercus bicolor, Quercus macrocarpa	No
Andricus dimorphus	asexual	>1681	IA, KY, PA, IL, MO, TN, KS	Quercus macrocarpa, Quercus muehlenbergii, Quercus prinoides	No
Andricus flavohirtus	most likely asexual	>129	IA, MO, KY	Quercus alba, Quercus bicolor, Quercus macrocarpa, Quercus muehlenbergii	No
Andricus foliaformis	sexual	247	IA, MI	Quercus macrocarpa	No
Andricus ignotus	asexual	>33	IA, TN	Quercus alba, Quercus bicolor, Quercus macrocarpa	No
Andricus incertus	most likely asexual	222	IA	Quercus bicolor	No
Andricus mamillaformis	most likley asexual	5	OH	Quercus alba	No
Andricus nigricens	asexual	807	IA, OH, KY, MO	Quercus bicolor	No
Andricus pattoni	most likely asexual	>16	KY, MO	Quercus stellata	No
Andricus pisiformis		51	IA, IL, TX	Quercus alba, Quercus bicolor, Quercus stellata	No
Andricus quercusflocci	most likely asexual	>28	IA, OH, PA, TN	Quercus alba	No
Andricus quercusostensackenii	sexual	249	IA, MO	Quercus coccinea, Quercus falcata, Quercus imbricaria, Quercus palustris, Quercus velutina	No
Andricus quercuspetiolicola	sexual	774	IA, OH, PA, TX	Quercus alba, Quercus bicolor, Quercus macrocarpa, Quercus montana	YES (Q. alba, IA)
Andricus quercussingularis	sexual	69	IA, MI	Quercus rubra	No
Andricus quercusstrobilanus	asexual	>994	IA, IL, OH, MO	Quercus bicolor, Quercus macrocarpae	No
Andricus rubustus		492	KY, MO	Quercus stellata	No
Andricus utriculus	sexual	358	IA, TX	Quercus alba, Quercus stellata	No
Atrusca quercuscentricola		27	KY, MO	Quercus stellata	No
Callirhytis balanacea		19	IA	Quercus rubra	No
Callirhytis clavula		65	IA, KY, MI, PA	Quercus alba	No
Callirhytis cornigera		>50	IA, MO	Quercus palustris, Quercus rubra	No
Callirhytis elongata		7	TX	Quercus stellata	No
Callirhytis excavata		32	IA, OH, NC	Quercus rubra, Quercus imbricaria	No
Callirhytis exigua		31	IA	Quercus alba	No
Callirhytis favosa		>21	IA	Quercus palustris, Quercus rubra	No
Callirhytis flavipes	sexual	>380	IA, IL, KY, MI, MO,	Quercus bicolor, Quercus macrocarpae	YES (Q. macrocarpae, IA)
Callirhytis furva		611	IA, IL, MO, NC, TN	Quercus imbricaria, Quercus palustris	No
Callirhytis futilis	sexual	338	IA, MO, PA	Quercus alba, Quercus macrocarpae	No
Callirhytis lanata		>196	IA, IL, KY, MI, PA	Quercus rubra, Quercus velutina	No
Callirhytis pigra		18	TN	Quercus pigra	No
Callirhytis punctata	asexual	>24	IA, MO	Quercus palustris, Quercus rubra	No
Callirhytis punctata	sexual	>335	MO, MI	Quercus palustris; Quercus rubra	No
Callirhytis quercusgemmaria		>142	MI, VT	Quercus rubra	No
Callirhytis quercusmodesta	sexual	>551	IA, KY, MI, MO, TX, VT	Quercus marilandica, Quercus palustris, Quercus rubra, Quercus velutina	YES (Q. palustris, IA, MO; Q. rubra, IA)
Callirhytis quercusoperator		>5	IA	Quercus rubra, Quercus velutina	No
Callirhytis quercusrugosa		3	IA	Quercus palustris	No
Callirhytis quercusscitula	sexual	108	IA, MO, PA	Quercus imbricaria, Quercus palustris, Quercus rubra, Quercus velutina	YES (Q. imbricaria, MO)
Callirhytis seminator	sexual	>12	IA, MO, TN	Quercus alba	No
Callirhytis serricornis		97	IA, MI, MO, OH, TN	Quercus imbricaria, Quercus palustris, Quercus rubra, Quercus velutina	No
Callirhytis tumifica	sexual	25	IA, PA	Quercus coccinea, Quercus rubra, Quercus velutina	YES (Q. coccinea, PA)
Callirhytis ventricosa	asexual	86	IA, MO	Quercus imbricaria, Quercus palustris	No
Disholcaspis bassetti		27	IA	Quercus bicolor, Quercus macrocarpae	No
Disholcaspis quercusglobulus	asexual	1119	IA, KS, KY, MO, NC, OH, PA, TN, TX	Quercus alba, Quercus montana, Quercus muehlenbergii, Quercus prinoides, Quercus stellata	No
Disholcaspis quercusglobulus	sexual	35	IA	Quercus alba	No
Disholcaspis quercusmamma	asexual	1861	IA, IL, IN, KY, OH, MO	Quercus bicolor, Quercus macrocarpae, Quercus stellata	No
Disholcaspis quercusmamma	sexual	59	IA	Quercus bicolor, Quercus macrocarpae	No
Dryocosmus cinerceae	sexual	309	IA, MI, MO	Quercus coccinea, Quercus imbricaria, Quercus rubra, Quercus velutina	No
Dryocosmus imbricariae		117	IA, KY, MI, NC, PA, TN	Quercus coccinea, Quercus falcata, Quercus marilandica, Quercus rubra, Quercus velutina	No
Dryocosmus notha		112	IA, ME	Quercus palustris, Quercus rubra	No
Dryocosmus quercuspalustris	sexual	363	IA	Quercus coccinea, Quercus imbricaria, Quercus falcata, Quercus palustris, Quercus rubra, Quercus velutina	No
Loxaulus mammula	sexual	34	IA	Quercus alba	No
Neuroterus escharensis		3	IA	Quercus alba, Quercus bicolor	No
Neuroterus exiguissimus		>23	IA	Quercus alba	No
Neuroterus floccosus	asexual	841	IL, KY, OH	Quercus macrocarpae	No
Neuroterus noxiosus	sexual	41	IA	Quercus bicolor	YES (Q. bicolor, IA)
Neuroterus pallidus		>1536	IA	Quercus bicolor	No
Neuroterus quercusirregularis		>29	TX	Quercus stellata	No
Neuroterus quercusmajalis	sexual	>62	IA	Quercus alba	No
Neuroterus quercusrileyi		30	TN	Quercus muehlenbergii	No
Neuroterus saltarius		>75	IA, MO	Quercus bicolor, Quercus macrocarpae	No
Neuroterus tantulus		>29	IA, KY, MO, PA	Quercus alba, Quercus stellata	No
Neuroterus umbilicatus		5	KY, NC	Quercus alba	No
Neuroterus vesicula	sexual	>122	IA	Quercus alba	No
Philonix nigra	asexual	323	IA, KS, KY, MO, NC, OH, PA, TN	Quercus alba, Quercus bicolor, Quercus macrocarpae, Quercus michauxii, Quercus muehlenbergii, Quercus prinoides	No
Phylloteras rubina		9	IA	Quercus alba	No
Sphaeroteras carolina		41	KY, TN	Quercus alba	No
Sphaeroteras unicum		8	MO	Quercus stellata	No
unknown acorn gall		1	PA	Quercus alba	No
unknown acorn gall		7	IA	Quercus macrocarpa	No
unknown acorn gall		5	IA	Quercus alba	No
unknown acorn gall		1	NC	Quercus imbricaria	No
unknown acorn gall		1	IA	Quercus velutina	No
unknown bud gall		10	MO, NC, TN	Quercus imbricaria	No
unknown bud gall		1	IA	Quercus rubra	No
unknown bud gall (109)		11	KY, TN	Quercus falcata	No
unknown catkin gall		2	TX	Quercus stellata	No
unknown catkin gall		12	IA	Quercus bicolor	No
unknown petiole cluster (076)		>24	MO, NC	Quercus alba	No
unknown raised vein leaf gall		40	IA, MO	Quercus palustris	No
unknown red wrinkled gall (108)		27	TN	Quercus falcata
Xystoteras poculum		>2812	IA, IL, KS, KY	Quercus alba, Quercus bicolor, Quercus prinoides	No
Xystoteras volutellae		215	IA, IL	Quercus macrocarpae	No
Zopheroteras guttatum	asexual	118	IA, MO, PA	Quercus palustris, Quercus velutina	No
Zopheroteras sphaerula	asexual	>8	IA	Quercus rubra, Quercus velutina	No
*an exact count was not made for all collections, and some galls contain many individual chambers, such that some collection numbers reported here represent minima.
